# White Adipose Tissue Compositional and Transcriptional Patterns with Progressive Glucose Intolerance in Persons with HIV

**DOI:** 10.1101/2022.03.21.484794

**Authors:** Samuel S. Bailin, Jonathan A. Kropski, Rama D. Gangula, LaToya Hannah, Joshua D. Simmons, Mona Mashayekhi, Fei Ye, Run Fan, Simon Mallal, Christian M. Warren, Spyros A. Kalams, Curtis L. Gabriel, Celestine N. Wanjalla, John R. Koethe

## Abstract

Subcutaneous adipose tissue (SAT) is a critical regulator of systemic metabolic homeostasis. Persons with HIV (PWH) have an increased risk of metabolic diseases and significant alterations in the SAT immune environment compared with the general population. We generated a comprehensive SAT atlas to characterize cellular compositional and transcriptional changes in 59 PWH with a spectrum of metabolic health. Glucose intolerance was associated with increased lipid-associated macrophages and CD4^+^ and CD8^+^ T effector memory cells, and decreased perivascular macrophages. We observed a coordinated intercellular regulatory program which enriched for genes related to inflammation and lipid-processing across multiple cell types as glucose intolerance increased. Increased CD4^+^ effector memory tissue resident cells most strongly associated with altered expression of adipocyte genes critical for lipid metabolism and cellular regulation. Many of these findings were present in a separate group of 32 diabetic HIV-negative persons, suggesting these changes are not specific to HIV.
