## Supplementary Table 1 for "White Adipose Tissue Compositional and Transcriptional Patterns with Progressive Glucose Intolerance in Persons with HIV"

### Sheet: T S1.  RNA QC Metrics
Experimental Group	Sample Identification	Number of Reads	Saturation	# of Cells	UMIs/cell	Genes/cell
HIV+ DM-	P5344_CW1	667876603	69.8	21223	4417	1622
HIV+ DM-	P5544_CW1	362326212	68.9	14520	3106	1179
HIV+ DM-	P5573_CW1	1232061002	82.7	19461	4150	1491
HIV+ DM-	P5657_CW1	1080856	84.6	18694	3388	1288
HIV+ DM-	P5836_CW1	1063704536	89.8	11522	3323	1370
HIV+ DM-	P5877_CW1	1335733371	93.1	15916	1778	860
HIV+ DM-	P5903_CW1	1330997287	94	16895	1673	841
HIV+ DM-	P5963_CW1	642744246	70.8	16554	3812	1475
HIV+ DM+	P5344_CW2	663332744	66.6	22624	4270	1630
HIV+ DM+	P5544_CW2	326117695	62.9	12519	3739	1415
HIV+ DM+	P5573_CW2	1323970137	85.9	19333	3340	1273
HIV+ DM+	P5836_CW2	1131575790	85.9	16640	3038	1296
HIV+ DM+	P5877_CW2	1154118	93.9	23076	1133	623
HIV+ DM+	P5903_CW2	1241709948	87.1	28131	2406	1087
HIV+ DM+	P5963_CW2	926167227	62.4	27617	2668	1107
HIV- DM+	P5344_CW3	534400033	67.9	21400	3923	1519
HIV- DM+	P5544_CW3	1320626186	82.7	18.897	4355	1705
HIV- DM+	P5573_CW3	1187208078	84.6	18040	3489	1432
HIV- DM+	P5657_CW3	1149231596	85	34894	1835	880
HIV- DM+	P5836_CW3	892086638	81.9	20469	2983	1245
HIV- DM+	P5877_CW3	1211387163	94	13188	1609	803
HIV- DM+	P5903_CW3	1422769441	82.5	36533	2746	1163
HIV- DM+	P5963_CW3	1785756928	88	34176	2519	1107

### Sheet: T S1. ADT QC Metrics
Experimental Group	Sample Identification	# of Reads	Sequencing Saturation	UMI/cell
HIV+ DM-	P5344_CW1	191872430	13.8	1756
HIV+ DM-	P5544_CW1	124612682	10.9	1592
HIV+ DM-	P5573_CW1	271781867	20.4	2414
HIV+ DM-	P5657_CW1	87886399	14	764
HIV+ DM-	P5836_CW1	392766564	37.3	3576
HIV+ DM-	P5877_CW1	215683319	22.1	2040
HIV+ DM-	P5903_CW1	282856290	18.9	2328
HIV+ DM-	P5963_CW1	275949642	15.6	2767
HIV+ DM+	P5344_CW2	213437148	18.1	1656
HIV+ DM+	P5544_CW2	137219396	11.1	1562
HIV+ DM+	P5573_CW2	302162712	14.8	2835
HIV+ DM+	P5836_CW2	387544953	17	3717
HIV+ DM+	P5877_CW2	294704510	22.2	2038
HIV+ DM+	P5903_CW2	299590850	19.7	2470
HIV+ DM+	P5963_CW2	196791147	11.7	1737
HIV- DM+	P5344_CW3	205107836	16.7	1696
HIV- DM+	P5544_CW3	51644294	12.9	432
HIV- DM+	P5573_CW3	281588765	25.4	2160
HIV- DM+	P5657_CW3	97344618	12.9	878
HIV- DM+	P5836_CW3	423572430	25.3	3170
HIV- DM+	P5877_CW3	373998249	50	1924
HIV- DM+	P5903_CW3	209899774	18.4	1612
HIV- DM+	P5963_CW3	240896523	12.4	2389
