## Supplementary Table 2 for "White Adipose Tissue Compositional and Transcriptional Patterns with Progressive Glucose Intolerance in Persons with HIV"

### Sheet: S T2.  SouporCell QC
Experimental Group	Sample Identification	Ambient RNA (%)	Singlet	Doublet	Unassigned	Cluster 0	Cluster 1	Cluster 2	Cluster 3	SoupX rho
HIV+ DM-	P5344_CW1	4.91	18328	2733	162	5162	3767	5348	4057	0.03
HIV+ DM-	P5544_CW1	2.54	13321	1116	83	4338	2457	4101	2441	0.02
HIV+ DM-	P5573_CW1	2.49	16952	2242	267	4952	4018	7491	534	0.03
HIV+ DM-	P5657_CW1	3.62	16319	2248	127	3690	6206	5245	1194	0.03
HIV+ DM-	P5836_CW1	2.45	9965	1299	258	5728	2	233	4049	0.03
HIV+ DM-	P5877_CW1	3.35	14170	1680	66	3489	1229	6487	2970	0.02
HIV+ DM-	P5903_CW1	6.45	15115	1521	259	2380	1274	2490	8993	0.02
HIV+ DM-	P5963_CW1	3.11	14467	1823	264	453	3694	2932	7394	0.02
HIV+ DM+	P5344_CW2	5.55	19.763	2656	205	7392	4255	5831	2289	0.04
HIV+ DM+	P5544_CW2	2.29	11459	943	117	4645	3557	333	2938	0.03
HIV+ DM+	P5573_CW2	3.24	15503	3480	350	1026	8504	3734	2285	0.02
HIV+ DM+	P5836_CW2	3.61	14636	1877	127	4032	1415	7032	2159	0.03
HIV+ DM+	P5877_CW2	6.62	18476	4396	204	8091	4240	4517	1641	0.06
HIV+ DM+	P5903_CW2	5.69	23410	4442	279	7306	9927	1439	4743	0.04
HIV+ DM+	P5963_CW2	9.04	21859	5284	474	6115	8508	2033	5203	0.08
HIV- DM+	P5344_CW3	3.86	18867	2475	58	5866	5400	3524	4078	0.02
HIV- DM+	P5544_CW3	6.88	16566	2184	147	3506	4196	2724	6140	0.08
HIV- DM+	P5573_CW3	4.8	12316	5581	143	1609	3334	1827	5552	0.06
HIV- DM+	P5657_CW3	13.83	24614	9903	377	6534	6630	6575	4875	0.08
HIV- DM+	P5836_CW3	5.16	17718	2666	85	5641	4587	3841	3650	0.05
HIV- DM+	P5877_CW3	4.41	11867	1279	42	2365	3028	1382	5103	0.03
HIV- DM+	P5903_CW3	16.31	25769	9113	1651	2975	4917	5007	12891	0.09
HIV- DM+	P5963_CW3	16.92	25478	8197	501	9339	5547	5355	5238	0.14
