## Supplementary Table 4 for "White Adipose Tissue Compositional and Transcriptional Patterns with Progressive Glucose Intolerance in Persons with HIV"

### Sheet: S T4. Gene Markers
CELL TYPE	Gene Marker	Surface Marker	References
Dendritic
Plasmacytoid	LILRA4, IRF7, JCHAIN		Duterte et al. Immunity 2019
Myeloid
cDC1 (cDC1)	CLE9A, XCR1, BATF3		Duterte et al. Immunity 2019
CD1C+ (cDC2B)	CD1C, FCER1A, FI3A1		Duterte et al. Immunity 2019
CD1C- (cDC2A)	CLEC4A, LTB, CD3E, AREG, IL22 (low CD1C and CLEC10A)		Brown et. al. Cell. 2019
CCR7+ (mDC)	CCR7,LAMP3, CD1C		Brown et. al. Cell. 2019
AXL+SIGELC6+	AXL, SIGLEC6, PPP1R14A		Villani et. al. Science 2017
Monocytes
Classical	CD14, VCAN, S100A8, S100A9, LYZ, S100A12	CD14++CD16-	Schmidl et al. Blood 2014
Non-classical	LAIR2, ASAH1, APOBEC3A, SIGLEC10, LIPA, FCGR3A	CD14+CD16++	Schmidl et al. Blood 2014
Intermediate	PLAC8, PRDM1, NKG7, MARCKSL1, DUSP2, MGLL, CDKN1A, NFKBIA, CD1C, HLA-DMA, TUBA1B, ICAM1, WARS, CLEC10A, PHLDA2, CPVL, C1QC, LILRB4, PHACTR1, PTX3	CD14+CD16+	Schmidl et al. Blood 2014
Macrophages	CD163, CD68, PTPRC, CD34, IL1B, MARCO, MRC1, MSR1, LYZ, C1QB	CD14+CD16+/-CD163+
Lipid-associated Macrophages	TREM2, CD9	CD11C+CD206+	Jaitin et. al. Cell. 2019; Hill et. al. Proc Natl Acad Sci USA. 2018
Perivascular Macrophages (LYVE1hi)	RNASE1, LYVE1, MRC1, CD163, FOLR2	CD11C-CD206+	Chakarov et. al. Science. 2019; Sarvari et. al. Cell Metab. 2021
Perivascular Macrophages (LYVE1lo)	CD9, CX3CR1, CXCL16, CD74, HLA-DQA1		Chakarov et. al. Science. 2019
Adipogenic
Adipocyte Stem Cells (ASC)	CFD, LUM, DCN, MGP, PI16		Vijay et. al. Nat Metab. 2020; Merrick et. al. Science. 2019
DPP4+ Cells	CD55, PCOLCE2, DPP4, PI16		Merrick et. al. Science. 2019
ICAM+ Cells	ICAM1, PPARG, COL15A1, LPL		Merrick et. al. Science. 2019
CD142+ Cells	CD142, MFAP4, BGN, MGP		Merrick et. al. Science. 2019
Preadipocyte	CEBP, PPARG, FABP4,		Ghaben et. al. Nat Rev Mol Cell Biol. 2019
Mature Adipocytes	CIDEC, ADIPOQ		Sarvari et. al. Cell Metab. 2021
Fibroblastic
PCOLCE+	CD55, PCOLCE2, PI16,		Tabib et. al. Nat Commun. 2021
MYOC/FMO1/APOE_low	MYOC, ITM2A, FMO1, LSP1, MGP		Tabib et. al. Nat Commun. 2021
Myofibroblast	ASPN, CLU, VIM, POSTN		Traviglini et. al. Nature. 2020
Vascular Stromal
Vascular Smooth Muscle (VSM)	TAGLN, ACTA2, MYH11		Traviglini et. al. Nature. 2020; Hu et. al. ATVB. 2021
Pericyte	RGS5, COX4I2, PTGFRB		Traviglini et. al. Nature. 2020
Endothelial Cells	CLDN5, PECAM1
Capillary	CA4, RGCC, CD36, IL7R		Travaglini et. al. Nature. 2020; Schupp et. al. Circ. 2021
Arterial	HEY1, GJA4, GJA5, CXCL12, BMX		Zhang et al. PNAS. 2017, Paik et al. Circ Res. 2018, Travaglini et al. Nature. 2020; Schupp et. al. Circ. 2021
Venous	ACKR1, VWF, PLVAP		Zhang et al. PNAS. 2017, Paik et al. Circ Res. 2018, Travaglini et al. Nature. 2020; Schupp et. al. Circ. 2021
Lymphatic	LYVE1, PROX1, CCL21		Paik et al. Circ Res. 2018, Redondo et al. 2020 Cell and Tiss Res
T Cells
CD4 Naïve	CCR7, LEF1, IL7R	CD4+CCR7+CD27+CD45RA+	Hao et. al. Cell. 2020.
CD4 T central memory	LTB, LDHB, IL32, GPR183	CD4+CCR7+CD27+CD45RO+	Hao et. al. Cell. 2020.
CD4 T effector memory	CCL5, IL32, GZMA, LTB, COTL1, ALOX5AP	CD4+CCR7-CD27-CD45RO+	Hao et. al. Cell. 2020.
CD4 Cytotoxic	CST7, IL32, NKG7, GNLY, B2M	CD4+CD45RA+/-CD57+	Hao et. al. Cell. 2020.
CD4 Regulatory	FOXP3, CTLA4, TIGIT	CD4+CD27+CD45RO+	Hao et. al. Cell. 2020; Cano-Gamez et. al. Nat Comm. 2020
CD8 Naïve	CD8A, LEF1, NELL2, CCR7	CD8+CCR7+CD27+CD45RA+	Hao et. al. Cell. 2020.
CD8 T central memory	CD8A, IL7R, LBHD, ANXA1, COTL1	CD8+CCR7+CD27+CD45RO+	Hao et. al. Cell. 2020.
CD8 T effector memory	CD8A, CCL5, GZMK, KLRD1, CST7, ALOX5AP	CD8+CCR7-CD27-CD45RO+	Hao et. al. Cell. 2020.
CD8 Cytotoxic/TEMRA	PRF1, HOPX, XCL2, CCL5, GNLY, NKG7, GZMH	CD8+CCR7-CD27-CD45RA+/-	Hao et. al. Cell. 2020; Szabo et. al. Nat Comm. 2019
MAIT	IL7R, KLRB1		Hao et. al. Cell. 2020.
Gamma Delta	TRDC, CD7, NKG7, TRGC1, TRDV1	CD3+CD8+/-	Hao et. al. Cell. 2020.
NK Cells
Mature (Terminally differentiated) CD16+ NK	GZMA, PRF1, GNLY, FCGR3A, ACTB, CST7, S100A4	CD57+CD16+CD56dim	Smith et. al. Blood Advances. 2020;Yang et. al. Nat Comm. 2019
CD16+ Mature NK	FCGR3A, CCL4, GNLY, KLRD1	CD16+CD56dim	Smith et. al. Blood Advances. 2020;Yang et. al. Nat Comm. 2019
Immature NK	IL7R, SELL, CCR7, GPR183, XCL1	CD56bright CD16-	Smith et. al. Blood Advances. 2020;Yang et. al. Nat Comm. 2019
ILCs
ILCs (since unsorted, unlikely to discriminate by type)	TNFRSF18, TNFRSF4, XCL1, KIT		Bjorklund et. al. Nat Immunol. 2016; Hao et. al. Cell. 2020
