## Supplementary Table 10 for "White Adipose Tissue Compositional and Transcriptional Patterns with Progressive Glucose Intolerance in Persons with HIV"

### Sheet: Flow CD4 CD69
estimate	pvalue	gene	padjust
-0.0398772	4.46104e-06	ACAA1	0.0001145
-0.0333898	3.7277e-06	DBI	0.0001145
-0.0305061	3.6537e-06	NR1H3	0.0001145
0.0273977	1.2215e-05	ILK	0.000235138
0.0363524	2.35491e-05	ACSL4	0.000362657
-0.0230026	3.12986e-05	PDPK1	0.000401665
-0.0500157	8.45235e-05	CYP27A1	0.000929758
-0.029119	0.000108269	PCK2	0.00104209
0.0287261	0.000284032	ACOX3	0.00141952
0.0440029	0.000306296	ANGPTL4	0.00141952
0.0313558	0.000251548	CEBPB	0.00141952
-0.0362594	0.000280694	CPT1B	0.00141952
0.0285964	0.000275914	EHHADH	0.00141952
-0.0238269	0.000313401	FABP5	0.00141952
-0.0325604	0.000300504	SCD5	0.00141952
0.0296915	0.000280441	SCP2	0.00141952
-0.0378526	0.000209207	SLC27A1	0.00141952
-0.0246624	0.000807422	PPARD	0.00345397
0.0433756	0.000888317	LEP	0.00360002
0.0296893	0.00161187	PLIN1	0.00620571
0.0294216	0.00199488	ACSL3	0.00731457
0.0228086	0.00287678	SORBS1	0.0100687
0.0207637	0.00344489	INSR	0.0112905
-0.0168414	0.00351912	RXRA	0.0112905
0.0461689	0.00428379	FADS2	0.0131941
-0.0246027	0.00555488	GK	0.016451
0.0216742	0.00711242	CEPBA	0.0202836
0.0272407	0.00814664	ACOX2	0.0216402
0.0501914	0.00815021	SCD	0.0216402
0.0242993	0.00858638	LPL	0.0220384
0.0145865	0.00911496	ADIPOQ	0.0222652
0.0428587	0.00925306	APOA5	0.0222652
-0.0564752	0.0120576	FABP7	0.0281343
0.0540111	0.0136641	VDR	0.0309451
-0.067228	0.0161232	GK2	0.0354711
0.0173568	0.022057	ME1	0.0459023
0.0270312	0.0220013	SLC27A4	0.0459023
0.0473572	0.0251696	SLC27A6	0.0510015
0.0372066	0.0272949	ACSL6	0.05389
-0.022266	0.0367596	CYP7A1	0.0707622
-0.0248764	0.0393272	FASN	0.0738584
-0.0307084	0.0463891	PCK1	0.0850467
0.0122885	0.0485165	PPARA	0.0868784
0.0474174	0.0539378	FABP1	0.0943911
0.0218742	0.0606615	ACSL1	0.103753
-0.0160739	0.0619823	RXRG	0.103753
-0.0082218	0.0710654	LIPE	0.116426
0.0199237	0.0936482	FABP3	0.150227
0.00515983	0.111693	CD36	0.175517
0.00772852	0.11611	ACOX1	0.178525
-0.00694436	0.118244	RXRB	0.178525
0.015176	0.121861	ACADL	0.180448
-0.0283986	0.171996	APOA2	0.249881
0.0302706	0.185766	OLR1	0.264889
0.0350782	0.21883	ACSL5	0.306363
0.00633774	0.247791	PPARG	0.337294
0.014077	0.249685	SERPINE1	0.337294
0.00650103	0.270018	ACADM	0.358472
-0.0265	0.298858	SLC27A2	0.390035
-0.0204504	0.369948	FABP2	0.474766
-0.0138583	0.457497	GLP1R	0.577496
0.0130795	0.495864	APOA1	0.615831
-0.0133301	0.540417	CYP8B1	0.660509
-0.00560555	0.57231	SLC2A4	0.677968
0.00780214	0.566187	SREBF1	0.677968
0.0105338	0.65107	CYP4A11	0.759582
0.00850102	0.678247	FABP6	0.779478
-0.00146603	0.718941	CPT2	0.799907
-0.00648037	0.712523	HMGCS2	0.799907
0.00733424	0.727188	UBC	0.799907
0.00144005	0.765441	CPT1A	0.818597
0.00626516	0.764002	CPT1C	0.818597
-0.00464521	0.801028	MMP1	0.84492
0.00414153	0.853498	SLC27A5	0.888099
0.0033904	0.88951	APOC3	0.901214
-0.00154154	0.883738	PLTP	0.901214
0.00173652	0.941043	UCP1	0.941043

### Sheet: SC CD4 TEM
estimate	pvalue	gene	padjust
-0.0231706	0.000223707	CPT1B	0.0100384
-0.042635	0.000260738	CYP27A1	0.0100384
0.0278986	0.000531924	LEP	0.0136527
0.0290041	0.00135278	ACSL1	0.0208328
0.0212143	0.00111975	ILK	0.0208328
0.0194667	0.00275928	CEPBA	0.0305859
0.0218781	0.00278053	SCP2	0.0305859
-0.0689415	0.00332972	SLC27A5	0.0320486
-0.0653849	0.00378617	GLP1R	0.0323927
0.0223891	0.00594784	ADIPOQ	0.0381653
-0.0533286	0.00514911	FABP2	0.0381653
-0.0797724	0.00579417	GK2	0.0381653
0.025695	0.00768049	LPL	0.0422427
-0.0135556	0.00716997	PDPK1	0.0422427
-0.0615409	0.00890645	FABP7	0.0457198
0.0274621	0.0105742	PLIN1	0.0508882
-0.0596346	0.014146	CYP8B1	0.0640731
0.0152959	0.01518	EHHADH	0.0649368
-0.0223417	0.0166356	ACAA1	0.0674181
-0.0527238	0.02038	CYP4A11	0.0747266
-0.0504419	0.0196671	UCP1	0.0747266
0.0201399	0.0290499	ANGPTL4	0.10094
0.0103911	0.0301508	PPARG	0.10094
-0.0353321	0.0387457	CYP7A1	0.119337
-0.00793101	0.0383557	RXRB	0.119337
0.0167609	0.0406936	CEBPB	0.120516
-0.0141994	0.0486588	PCK2	0.138768
0.0274279	0.0508123	SCD	0.139734
-0.0159125	0.0562906	RXRG	0.149461
0.0113552	0.0593036	ACADL	0.152213
-0.0288901	0.0675987	APOA1	0.167113
-0.0144174	0.0694494	NR1H3	0.167113
0.0197916	0.0744374	CPT1A	0.173687
-0.0231093	0.0853546	MMP1	0.190956
0.0335623	0.0867981	SORBS1	0.190956
0.0192899	0.0976239	FADS2	0.198674
-0.0329783	0.0943645	HMGCS2	0.198674
0.0198039	0.0986326	SLC27A6	0.198674
0.0177226	0.100627	SREBF1	0.198674
0.0240604	0.104451	ACADM	0.201068
0.0150239	0.109552	SLC2A4	0.205744
0.00973415	0.121696	INSR	0.223109
0.00835602	0.128687	ME1	0.23044
0.0102131	0.140648	ACOX2	0.246134
0.0197912	0.150854	ACSL3	0.258128
-0.0270376	0.163314	APOA5	0.268139
-0.0236815	0.163669	FABP6	0.268139
-0.0258472	0.179739	APOA2	0.288331
0.0107012	0.183983	ACOX1	0.289116
-0.00990394	0.194024	FABP5	0.298797
-0.00393368	0.205905	CPT2	0.307397
-0.0144717	0.207593	GK	0.307397
0.00957258	0.257568	SLC27A4	0.374203
-0.0114277	0.271746	FABP3	0.38749
0.0192527	0.284969	CD36	0.398957
0.0114592	0.314904	ACSL4	0.425396
-0.00942731	0.309908	DBI	0.425396
0.0170381	0.334551	APOC3	0.444146
0.006733	0.411653	ACOX3	0.537242
-0.0116115	0.444648	CPT1C	0.570632
0.0104253	0.45738	RXRA	0.577349
0.00733486	0.498158	FASN	0.61868
-0.0110504	0.527051	VDR	0.644173
-0.00858644	0.578472	SLC27A1	0.695974
0.00474708	0.646458	PLTP	0.765805
0.00587546	0.724101	ACSL5	0.809406
-0.0075003	0.725312	FABP1	0.809406
0.00185243	0.723406	LIPE	0.809406
0.00739591	0.705574	OLR1	0.809406
0.00145076	0.774485	PPARA	0.851934
0.00351108	0.803465	PPARD	0.871364
0.00226232	0.84406	SCD5	0.888491
-0.0019653	0.853232	SERPINE1	0.888491
-0.00351643	0.865413	SLC27A2	0.888491
-0.00364673	0.863803	UBC	0.888491
-0.00159486	0.934567	ACSL6	0.946864
0.000932284	0.947976	PCK1	0.947976
