## Supplementary Table 11 for "White Adipose Tissue Compositional and Transcriptional Patterns with Progressive Glucose Intolerance in Persons with HIV"

### Sheet: T S11
	HIV- diabetic
	(n = 32)
Age, years	59 (51, 64)
Race, black (%)	10 (31)
Sex, female	23 (72)
Body mass index (kg/m2)	38.0 (33.0, 41.5)
Fasting blood glucose (mg/dl)	132 (106, 162)
Hemoglobin A1c (%)	6.7 (6.2, 7.8)
Metformin use (%)	14 (44)
